# Nitroxoline treatment of *Balamuthia mandrillaris* triggers genomic crisis, transcriptional collapse, and incomplete encystment via copper and iron chelation

**DOI:** 10.1101/2025.02.25.640156

**Authors:** Kaitlin A. Marquis, Natasha Spottiswoode, Angela M. Detweiler, Norma Neff, Joseph L. DeRisi

## Abstract

*Balamuthia mandrillaris* is a free-living amoeba that can infect the central nervous system to cause granulomatous amebic encephalitis (GAE), a highly fatal disease with mortality rates up to 90%. GAE is typically treated with a six-drug regimen with limited efficacy and significant toxicity. Our lab previously identified nitroxoline, a quinolone antibiotic, as a promising therapeutic complement to the existing regimen, and in 2021 nitroxoline was first successfully used to treat a human patient. In this study, we elucidate nitroxoline’s mechanism of action using a combination of genomics, transcriptomics, chemical complementation, growth assays, and electron microscopy. In service of this goal, an annotated draft genome of *B. mandrillaris* strain CDC:V039 was generated using long read sequencing, yielding over 32,000 predicted protein coding sequences, the majority of which were present on telomere-to-telomere predicted chromosomal contigs. Leveraging this resource, comparative transcriptomics were used to characterize encystment responses to three different cellular stressors: nitroxoline, galactose, and hypoxia. Our findings reveal that nitroxoline-induced cysts undergo transcriptional collapse and genomic and structural destabilization via copper and iron chelation, and that preformed cysts are also disrupted by nitroxoline. These data provide insight into nitroxoline’s multifaceted impact on *B. mandrillaris* growth and cellular processes and advance our understanding of the transcriptional landscape associated with stress induced encystment. Our findings support the continued clinical study of nitroxoline as a complement to the existing regimen.

**Author Summary:** *Balamuthia mandrillaris,* one of three known brain-eating amoebas, causes a rare but usually fatal disease called granulomatous amoebic encephalitis. Until 2025, treatment options were limited, with most drugs proving ineffective against lab grown *Balamuthia* and toxic to humans. We previously discovered that the antibacterial drug nitroxoline prevented *Balamuthia* from destroying tissue by triggering encystment, whereby amoeba transition into dormant cysts. Nitroxoline was later used to successfully treat a patient, but it was unclear how the drug worked and whether the induced cysts could reawaken and cause the infection to return. To understand this process, we studied how *Balamuthia* responds to nitroxoline and compared it to two other stressors: low oxygen and excess sugar. Using genomic, chemical, and imaging tools, we found that *Balamuthia* activates different sets of genes depending on the type of stress, arguing against a single, universal encystment program. We also found that nitroxoline prevented formation of viable cysts and killed existing ones by depriving them of essential copper and metal ions. These findings improve our understanding of how *Balamuthia* becomes a cyst, offers clues for therapeutic intervention, and supports the continued use of nitroxoline to treat this deadly infection in combination with the existing drug regimen.
