## Supplementary material for "Nitroxoline treatment of *Balamuthia mandrillaris* triggers genomic crisis, transcriptional collapse, and incomplete encystment via copper and iron chelation": S1 Appendix

### Sheet: BRAKER3 model summary
		Model 1	Model 2	Model 3	Model 4
	Prediction method	HMM	HMM	HMM	CRF
	non-protein coding RNAs + telomeres	fully masked	fully masked	fully masked	not masked
	transposable elements/repeats	fully masked	masked if length > 1000 bp	not masked	not masked
	% of total genome masked	26.93	21.86	14.06	0

### Sheet: eIF1alpha paralogs
	Group	Genes	Expresssion pattern
	1	SCF128g146985	upregulated in galactose encystment
	1	T2T001g000040	upregulated in galactose encystment
	1	T2T106g100660	upregulated in galactose encystment
	1	T2T107g101620	upregulated in galactose encystment
	1	T2T027g038130	upregulated in galactose encystment
	2	T2T096g094050	growth specific
	2	T2T092g091200	growth specific
	2	T2T077g083225	growth specific

### Sheet: metal GO terms
GO term	GO Pathway	GO Label
GO:0006783	biological_process	heme biosynthetic process
GO:1990641	biological_process	response to iron ion starvation
GO:1990461	biological_process	detoxification of iron ion
GO:0010040	biological_process	response to iron(II) ion
GO:0010039	biological_process	response to iron ion
GO:0010273	biological_process	detoxification of copper ion
GO:0036455	molecular_function	iron-sulfur transferase activity
GO:0120126	biological_process	response to copper ion starvation
GO:0016531	molecular_function	copper chaperone activity
GO:0006825	biological_process	copper ion transport
GO:0006826	biological_process	iron ion transport
GO:0006879	biological_process	intracellular iron ion homeostasis
GO:0006878	biological_process	intracellular copper ion homeostasis
GO:0016226	biological_process	iron-sulfur cluster assembly
GO:0051538	molecular_function	3 iron, 4 sulfur cluster binding
GO:0051539	molecular_function	4 iron, 4 sulfur cluster binding
GO:0051536	molecular_function	iron-sulfur cluster binding
GO:0051537	molecular_function	2 iron, 2 sulfur cluster binding
GO:0097077	molecular_function	copper ion sensor activity
GO:0044847	biological_process	iron acquisition from host
GO:1990230	cellular_component	iron-sulfur cluster transfer complex
GO:1990229	cellular_component	iron-sulfur cluster assembly complex
GO:0015677	biological_process	copper ion import
GO:1990169	biological_process	stress response to copper ion
GO:0032767	molecular_function	copper-dependent protein binding
GO:0140482	molecular_function	iron sensor activity
GO:0005507	molecular_function	copper ion binding
GO:0005506	molecular_function	iron ion binding
GO:0033573	cellular_component	high-affinity iron permease complex
GO:0015343	molecular_function	siderophore-iron transmembrane transporter activity
GO:0030350	molecular_function	iron-responsive element binding
GO:0005381	molecular_function	iron ion transmembrane transporter activity
GO:0055070	biological_process	copper ion homeostasis
GO:0035434	biological_process	copper ion transmembrane transport
GO:1901678	biological_process	iron coordination entity transport
GO:0060586	biological_process	multicellular organismal-level iron ion homeostasis
GO:0060003	biological_process	copper ion export
GO:0008199	molecular_function	ferric iron binding
GO:0008198	molecular_function	ferrous iron binding
GO:0033214	biological_process	siderophore-iron import into cell
GO:0033212	biological_process	iron import into cell
GO:0033215	biological_process	reductive iron assimilation
GO:0071280	biological_process	cellular response to copper ion
GO:0071281	biological_process	cellular response to iron ion
GO:0020037	molecular_function	heme binding
GO:0046688	biological_process	response to copper ion
GO:0034755	biological_process	iron ion transmembrane transport
GO:0140315	molecular_function	iron ion sequestering activity
GO:0034986	molecular_function	iron chaperone activity
GO:0046872	molecular_function	metal ion binding
GO:0043167	molecular_function	ion binding
GO:0006829	biological_process	zinc ion transport
GO:0140827	molecular_function	zinc chaperone activity
GO:0008270	molecular_function	zinc ion binding
GO:0010043	biological_process	response to zinc ion
GO:0006882	biological_process	intracellular zinc ion homeostasis

### Sheet: DNA repair GO terms
GO term	GO Pathway	GO Label
GO:2000819	biological_process	regulation of nucleotide-excision repair
GO:1990391	cellular_component	DNA repair complex
GO:1990396	biological_process	single-strand break repair via homologous recombination
GO:0097681	biological_process	double-strand break repair via alternative nonhomologous end joining
GO:0097680	biological_process	double-strand break repair via classical nonhomologous end joining
GO:2000779	biological_process	regulation of double-strand break repair
GO:0097551	biological_process	mitochondrial double-strand break repair
GO:0097552	biological_process	mitochondrial double-strand break repair via homologous recombination
GO:0036297	biological_process	interstrand cross-link repair
GO:1905051	biological_process	regulation of base-excision repair
GO:0043504	biological_process	mitochondrial DNA repair
GO:0006974	biological_process	DNA damage response
GO:0090734	cellular_component	site of DNA damage
GO:0090735	biological_process	DNA repair complex assembly
GO:0000077	biological_process	DNA damage checkpoint signaling
GO:0000012	biological_process	single strand break repair
GO:1903110	biological_process	regulation of single-strand break repair via homologous recombination
GO:2000001	biological_process	regulation of DNA damage checkpoint
GO:0000109	cellular_component	nucleotide-excision repair complex
GO:0140527	biological_process	reciprocal homologous recombination
GO:0140612	molecular_function	DNA damage sensor activity
GO:0140664	molecular_function	ATP-dependent DNA damage sensor activity
GO:0140861	biological_process	DNA repair-dependent chromatin remodeling
GO:0043150	biological_process	DNA synthesis involved in double-strand break repair via homologous recombination
GO:0006303	biological_process	double-strand break repair via nonhomologous end joining
GO:0006301	biological_process	DNA damage tolerance
GO:0006302	biological_process	double-strand break repair
GO:0006307	biological_process	DNA alkylation repair
GO:0006281	biological_process	DNA repair
GO:0006284	biological_process	base-excision repair
GO:0006282	biological_process	regulation of DNA repair
GO:0006289	biological_process	nucleotide-excision repair
GO:0006298	biological_process	mismatch repair
GO:0070716	biological_process	mismatch repair involved in maintenance of fidelity involved in DNA-dependent DNA replication
GO:1903516	biological_process	regulation of single strand break repair
GO:0070419	cellular_component	nonhomologous end joining complex
GO:0035825	biological_process	homologous recombination
GO:0106400	biological_process	double-strand break repair via transcription-associated homologous recombination
GO:0045002	biological_process	double-strand break repair via single-strand annealing
GO:1990710	cellular_component	MutS complex
GO:2001032	biological_process	regulation of double-strand break repair via nonhomologous end joining
GO:0000727	biological_process	double-strand break repair via break-induced replication
GO:0000725	biological_process	recombinational repair
GO:0000724	biological_process	double-strand break repair via homologous recombination
GO:0010569	biological_process	regulation of double-strand break repair via homologous recombination
GO:0032423	biological_process	regulation of mismatch repair
GO:0032404	molecular_function	mismatch repair complex binding
GO:0032300	cellular_component	mismatch repair complex
